# Presence of *Legionella* spp. in cooling towers: the role of microbial diversity, *Pseudomonas*, and continuous chlorine application

**DOI:** 10.1101/540302

**Authors:** Kiran Paranjape, Émilie Bédard, Lyle G. Whyte, Jennifer Ronholm, Michèle Prévost, Sébastien P. Faucher

## Abstract

Legionnaire’s Disease (LD) is a severe pneumonia caused by *Legionella pneumophila*. Cooling towers are the main source of *L. pneumophila* during large outbreaks. Colonization, survival, and proliferation of *L. pneumophila* in cooling towers are necessary for outbreaks to occur. These steps are affected by chemical and physical parameters of the cooling tower environment. We hypothesize that the bacterial community residing in the cooling tower could also affect the presence of *L. pneumophila*. A *16S rRNA* targeted amplicon sequencing approach was used to study the bacterial community of cooling towers and its relationship with the *Legionella spp.* and *L. pneumophila* communities. The results indicated that the water source shaped the bacterial community of cooling towers. Several taxa were enriched and positively correlated with *Legionella spp.* and *L. pneumophila*. In contrast, *Pseudomonas* showed a strong negative correlation with *Legionella spp.* and several other genera. Most importantly, continuous chlorine application reduced microbial diversity and promoted the presence of *Pseudomonas* creating a non-permissive environment for *Legionella spp*. This suggests that disinfection strategies as well as the resident microbial population influences the ability of *Legionella spp.* to colonize cooling towers.
