## Supplemental Table 1 for "Presence of *Legionella* spp. in cooling towers: the role of microbial diversity, *Pseudomonas*, and continuous chlorine application"

### Sheet: Feuil1
Physico-chemical characteristics of cooling towers sampled in this study.
Tower number	Name	Date	Time	Turbidity	pH	Temperature (°C)	Total Chlorine	Residual Chlorine (mgCl2/L)	Conductivity (µS/cm)	Dissolved oxygen (mg/L)	Suspended solid (mg/L)	Volatile suspended solid (mg/L)	Dissolved organic carbon (mg/L)	Biodegradable dissolved organic carbon (mg/L)	Dissolved iron (µg/L)	Total iron (µg/L)	Nitrite (mg/L)	Nitrate (mg/L)	Ammonium (mg/L)	Phosphate (mg/L)	Sulfide (mg/L)	Sulfate (mg/L)	HPC NA (CFU/mL)	HPC R2A (CFU/mL)	Legionella pneumophila (GU/L)
1	CdQ1	10/07/2017	08:00:00	1.55	8.6	24.4	0.11	0.04	1190	8.21	0.2	0	12.5	0.6	11.2313	15.1395	0	3.5	0.6	1	0	382.564	127000	185000	1200
2	CN1	10/07/2017	10:30:00	2.22	8.62	20.5	0.33	0.06	1050	8.48	0.5	0.05	12.6	4.01	364.5	386.661	0	0.7	0.4	1	0	197.554	5270	35500	0
3	CN2	10/07/2017	11:55:00	1.68	8.36	24.8	0.43	0.15	976	6.48	0.4	0	12.55	2.05	313.473	426.811	0	0.7	0.4	2	0	142.152	527	813	1300
4	CN3	10/07/2017	13:15:00	4.9	8.23	24.5	1.72	0.32	337	8.26	1.65	0.1	5.92	1.15	309.413	805.152	0	0.4	0.2	1	0	51.793	767	7.73+E02	300
5	CN4	10/07/2017	14:20:00	7.85	8.52	22.4	3.66	0.47	955	8.56	2.85714	0.4	34.95	0.95	335	602.574	0	1.8	1	1	0	21.1697	167	340	0
6	Out1	11/07/2017	08:45:00	4.07	8.67	25.2	0.44	0.07	956	8.02	3.6	1.6	37.4	7.4	449	970.271	0	0.7	1	2	0	419.14	3330000	3730000	0
7	Out2	11/07/2017	09:15:00	4.65	8.58	24.3	0.95	0.33	796	8.21	1.4	0.3	25.3	4.3	286	715.107	0	0.7	0.8	2	0	233.596	1870	4270	0
8	MTL1	11/07/2017	13:10:00	3.75	8.79	29	0.35	0.13	810	ND	3.17949	1.4359	13.75	˂ 0,15	53.7202	108.919	0	0.7	0.6	0.8	0	83.432	26500	24700	0
9	MTL2	11/07/2017	14:45:00	1.67	8.72	28.5	0.16	0.07	642	8.17	2.86486	1.24324	15.8	0.95	31.3333	55.0166	0	0.4	0.2	0.1	0	92.2951	57300	527000	0
10	MTL3	11/07/2017	15:10:00	5.73	8.77	23.9	0.93	0.27	891	8.44	3.83838	1.61616	17.8	4.85	71.2	209.1	0	0.2	4	3	0	81.325	100	80	0
11	MTL4	18/07/2017	08:30:00	1.27	8.74	28	0.34	0.08	ND	7.5	1	0	11.3	0.7	28.8492	72.379	0	0.4	0.3	2	0	75.9434	66200	171000	0
12	MTL5	18/07/2017	10:05:00	1.69	8.68	23.7	0.11	0.06	1406	8.09	0.4	0.105263	10	2.06	84.5	82.3922	0.8	1.8	2	0.1	0	322.465	41500	214000	300
13	MTL6	18/07/2017	11:05:00	2.48	8.82	24.3	0.14	0.05	906	8.14	0.9	0.206186	8.24	0.68	34.5058	154.758	0	1	0.1	0.2	0	109.08	31500	404000	0
15	Est1	19/07/2017	08:20:00	6.83	8.64	22.9	0.15	0.12	374	8.32	9.7	4.93333	16.1	1.2	353.162	737.736	0	0.4	0.3	0.1	0	25.5607	249000	1320000	0
16	Est2	19/07/2017	08:55:00	58.3	8.95	26.5	0	0	1325	7.8	93	42.5	40.8	11.65	483.9	1384.04	0.2	1.8	3	1	0	155.284	51700	116000	500
17	Mont1	19/07/2017	13:15:00	4.34	8.75	27.7	0.48	0.07	869	7.81	1.7	0.342857	15.1	1.5	85.7004	133.642	0	0.4	0.8	1	0	145.868	152000	181000	0
19	MTL7	19/07/2017	14:55:00	2.11	8.75	8.6	4.11	0.27	839	7.92	1	0	14.2	0.6	102	182.268	0	0.4	0.2	0.8	0	91.3788	9670	115000	0
20	MTL8	19/07/2017	15:05:00	0.94	8.86	24.9	3.85	0.83	666	8.11	1.3	0.304878	15.1	0.5	14.8115	14.051	0	0.4	0.2	0.6	0	71.8962	6670	8.53+04	0
